# Counterbalance of Foxp3 and IDO expression at different tumor stages in aggressive breast cancer subtypes

**DOI:** 10.1101/2021.08.23.457395

**Authors:** Romina Canzoneri, Ezequiel Lacunza, Martín E. Rabassa, Fiorella A. Cavalli, Valeria Ferretti, Luis A. Barbera, Aldo Cretón, Maria Virginia Croce, Marina T. Isla Larrain

## Abstract

Foxp3 and IDO1 are known immunomodulatory molecules involved in tumor escape and could be related to tumor infiltrating lymphocytes (TILs) in the tumor microenvironment. In this study, tumoral Foxp3 and IDO1 expression in breast cancer were evaluated in relation to lymphocyte biomarkers such as CD8 and CD45R0, regulatory T cells, as well as intratumoral and stromal TILs (iTILs and sTILs, respectively). Clinical and histopathological features were also included in the analysis. Foxp3 and IDO1 were found in tumor cells showing mainly cytoplasmic patterns in 60% and 62% tumor samples, respectively. TILs were found in 76% of samples; iTILs were detected in 92% of those samples and sTILs in 55%. Foxp3+ TILs were detected only in 12% of TILs+ samples associated with tumoral Foxp3 expression. Tumoral Foxp3 was mainly expressed at lower tumor stages while IDO1 expression was associated with advanced tumor stages; both correlated with CD8+ TILs which were observed in 77% of TILs+ samples. CD45R0+ were observed in 81% of TILs+ samples and correlated with higher tumor stages and poorly differentiated tumors. In ER negative tumors, an inverse correlation between Foxp3 and IDO1 tumoral expression was found in relation to tumor stage. TNBC subtype showed a positive correlation with the presence of iTILs. *In silico* analysis showed that Foxp3 and coexpressed genes in breast cancer were associated with immune response genes. Foxp3 was found predominantly in Basal and Her2-enriched subtypes in relation to Luminal A subtype, by RNA seq and RNA microarray database analysis. In conclusion, the expression of Foxp3 and IDO1 in tumors at different stages suggests a potential compensatory mechanism to evade the strong CTL response observed. This is relevant since the cumulative data indicates that Foxp3 as well as IDO1 could be potential targets of immunotherapy in patients with tumors at different stages and for the most aggressive breast cancer subtypes such as TNBC and Her2-enriched.

**HIGHLIGHTS:**

- Foxp3 and IDO1 were found overexpressed in the cytoplasm of tumor cells, observed in BC samples at early or advanced tumor stages, respectively, both associated with abundant cytotoxic CD8+ lymphocytes infiltrates.
- Tumor immunosuppression by Foxp3 and IDO1 tumoral expression could counteract the attempt of the host’s immune system to eradicate the tumor by CD8+ and CD45R0+ TILs cytotoxic activity.
- It is well-known the tolerogenic role of Foxp3 in Treg and less understood the role of Foxp3 in tumors. However, there is increasing evidence that Foxp3+ tumor cells appear to promote an immunosuppressive microenvironment similar to Treg. Whether this is a consequence of the effect of other immunosuppressive factors secreted by the tumor cells which can be induced by Foxp3 expression, such as TGFβ, remains to be determined.
