## Supplementary file II for "Counterbalance of Foxp3 and IDO expression at different tumor stages in aggressive breast cancer subtypes"

### Sheet: Description
Counterbalance of Foxp3 and IDO expression at different tumor stages in aggressive breast cancer subtypes
Romina Canzoneri, Ezequiel Lacunza, Martín E. Rabassa, Fiorella A. Cavalli, Valeria Ferretti, Luis A. Barbera, Aldo Cretón, Maria Virginia Croce, Marina T. Isla Larrain
Suppl. File II
Sheet 1: Methods and values of the staististics comparisons in the FOXP3 expression analysis
Sheet 2: List of FOXP3 coexpressed genes (p<0.0001 and R >0.6) acrosss 56 microarray studies (Affymetrix Plus2.0)
Sheet 3: Network clusters obtained from the Functional Enrichment of the coexpressed genes
Sheet 4: Gene ontology terms related to each network cluster

### Sheet: st FOXP3vsVariables
Methods and values of the staististics comparisons in FOXP3 expression analysis
Tukey multiple comparisons of means
95% family-wise confidence level
Fit: aov(formula = FOXP3 ~ SUBTYPE, data = df)
PANCANCER DATA
$`SUBTYPE`	diff	lwr	upr	padj
Her2-Basal	0.0821663	-0.25452	0.418852	0.963406
LumA-Basal	-0.606755	-0.825109	-0.388402	0
LumB-Basal	-0.476264	-0.733816	-0.218713	5.1e-06
Normal-Basal	-0.0336686	-0.485532	0.418195	0.999617
LumA-Her2	-0.688922	-0.988949	-0.388894	0
LumB-Her2	-0.558431	-0.888083	-0.228778	4.09e-05
Normal-Her2	-0.115835	-0.612341	0.380671	0.968901
LumB-LumA	0.130491	-0.0768533	0.337835	0.422083
Normal-LumA	0.573087	0.147835	0.998339	0.0022584
Normal-LumB	0.442596	-0.00405133	0.889243	0.0534806
GSE21653
$`SUBTYPE`	diff	lwr	upr	padj
LumA-Normal	-0.038193	-0.201728	0.125342	0.96808
LumB-Normal	0.182615	0.00342522	0.361805	0.0433637
ERBB2-Normal	0.218188	0.00713218	0.429243	0.0387931
basal-Normal	0.180841	0.0135974	0.348085	0.0267293
LumB-LumA	0.220808	0.0847546	0.356861	0.0001193
ERBB2-LumA	0.256381	0.080466	0.432295	0.0007706
basal-LumA	0.219034	0.0991508	0.338918	9.5e-06
ERBB2-LumB	0.0355725	-0.154983	0.226128	0.986045
basal-LumB	-0.00177377	-0.142264	0.138716	1
basal-ERBB2	-0.0373463	-0.216714	0.142021	0.979037
$`SBR_Grade`	diff	lwr	upr	padj
G2-G1	0.135576	0.0129208	0.258232	0.0261712
G3-G1	0.248097	0.131524	0.364671	2.9e-06
G3-G2	0.112521	0.0195184	0.205523	0.012996
Welch Two Sample t-test
data: FOXP3 by Estrogen_Receptor_.ER.
t = 3.8367, df = 258.77, p-value = 0.0001568
alternative hypothesis: true difference in means is not equal to 0
95 percent confidence interval:
0.06578806 0.20452868
sample estimates:
mean in group 0 mean in group 1
5.583489 5.448330
Welch Two Sample t-test
data: FOXP3 by Progesterone_Receptor
t = 3.8979, df = 258.76, p-value = 0.0001237
alternative hypothesis: true difference in means is not equal to 0
95 percent confidence interval:
0.06861604 0.20872681
sample estimates:
mean in group 0 mean in group 1
5.578110 5.439439
Welch Two Sample t-test
data: FOXP3 by Ki.67
t = -4.6974, df = 121.97, p-value = 6.975e-06
alternative hypothesis: true difference in means is not equal to 0
95 percent confidence interval:
-0.2863461 -0.1165542
sample estimates:
mean in group 0 mean in group 1
5.362219 5.563669
Tukey multiple comparisons of means
95% family-wise confidence leve

### Sheet: Coexpressed genes
N	Coexpressed genes	R	pvalue		N	DATASET ID	DESCRIPTION
1	FOXP3	1	8.51e-45		1	E-GEOD-8977	Transcription profiling of human stromal samples prepared from 15 normal/DCIS and 7 IDC tumor specimens reveals bone-marrow-derived mesenchymal stem cells promote breast cancer metastasis [AE][EV][DE]
2	PDCD1	0.716079	7.37e-39		2	E-GEOD-12276	Transcription profiling of human primary breast tumors [AE][EV][DE]
3	C1orf228	0.702625	2.6e-37		3	E-GEOD-7904	Transcription profiling of human breast tissue tumors vs. normal tissue [AE][EV][DE]
4	ODF3L2	0.687699	5.6e-37		4	E-GEOD-3744	Transcription profiling of 47 human breast tumor cases [AE][EV][DE]
5	LOC100132874	0.686227	3.58e-33		5	E-MTAB-1547	Inflammatory Breast Cancer [AE][EV][DE]
6	UPB1	0.683714	2.62e-31		6	E-GEOD-23720	High-resolution comparative genomic hybridization of inflammatory breast cancer and identification of candidate genes [AE][EV][DE]
7	CASR	0.683409	4.39e-31		7	E-GEOD-21653	A gene expression signature identifies two prognostic subgroups of basal breast cancer [AE][EV][DE]
8	SH3BP1	0.682372	4.66e-31		8	E-GEOD-47389	Towards understanding breast cancer mechanisms to metastasize [AE][EV][DE]
9	DKFZp761P0212	0.681114	2.36e-30		9	E-GEOD-52322	Novel linkages between DCE-MRI and genomic profiling in locally advanced and inflammatory breast cancer [AE][EV][DE]
10	PROCA1	0.680911	4.4e-30		10	E-MTAB-365	Transcription profiling by array of breast cancer samples to define breast cancer subsets [AE][EV][DE]
11	RNF151	0.679146	5.61e-30		11	E-GEOD-10780	Transcription profiling of human histologically normal breast tissues reveals proliferative genes dominate malignancy-risk gene signature [AE][EV][DE]
12	S1PR4	0.678438	2.5e-29		12	E-GEOD-7307	Transcription profiling of panel of 677 samples of normal and diseased human tissues [AE][EV][DE]
13	ADM2	0.678049	5.14e-28		13	E-GEOD-18931	The biological and molecular heterogeneity of breast cancers correlate with their cancer stem cell content [AE][EV][DE]
14	NCR3	0.677461	1.75e-27		14	E-GEOD-17907	Molecular profiling of ERBB2-amplified breast cancers [AE][EV][DE]
15	IL13	0.675362	5.89e-27		15	E-GEOD-11001	Transcription profiling of human formalin-fixed paraffin-embedded breast cancer core biopsies [AE][EV][DE]
16	AGAP2	0.671735	6.3e-27		16	E-GEOD-5764	Transcription profiling of human lobular and ductal invasive carcinomas vs normal breast tissue from the same patient to identify gene expression profiles of ductal and lobular carcinomas in relation to normal ductal and lobular cells [AE][EV][DE]
17	IL17C	0.668771	8.01e-27		17	E-GEOD-10879	Transcription profiling by array of human hormone-responsive MCF-7 cells versus estrogen-deprived breast cancer cells [AE][EV][DE]
18	GRM2	0.665027	2.16e-26		18	E-GEOD-12917	Transcription profiling of human normal and RhoA immortal cells [AE][EV][DE]
19	CNIH2	0.664377	2.23e-26		19	E-GEOD-50567	BRCA1-related gene signature in breast cancer: the role of ER status and molecular type [AE][EV][DE]
20	LDB3	0.662061	3.56e-26		20	E-TABM-276	Transcription profiling of breast tumors and surrounding tissue to detect pre-malignant histological and genetic changes [AE][EV][DE]
21	FAM153A	0.66035	4.26e-26		21	E-GEOD-5816	Transcription profiling of lung cancer cells treated with 5-aza - a genome-wide screen for hypermethylated genes in lung cancer [AE][EV][DE]
22	NFAM1	0.658118	4.64e-26		22	E-GEOD-28826	Differentially expressed genes after treatment with chemotherapy in breast cancer and their correlation with pathologic bad response (Miller & Payne grades 1 and 2) [AE][EV][DE]
23	FRMD8P1	0.656719	7.26e-26		23	E-GEOD-41627	DNA damage and eIF4G1 in breast cancer cells reprogram translation for survival and DNA repair mRNAs [AE][EV][DE]
24	ASIC4	0.656173	1.34e-25		24	E-GEOD-21217	18F-fluorodeoxy-glucose positron emission tomography marks MYC-overexpressing human basal-like breast cancers. [AE][EV][DE]
25	FKBP6	0.653655	1.35e-25		25	E-GEOD-13806	Transcription profiling of human MDA-MB-231 breast cancer cells in vitro and in vivo as xenografts to assess the effect of ectopic expression of sFRP1 [AE][EV][DE]
26	DKFZP434K028	0.65363	4.46e-25		26	E-GEOD-27562	Expression data from human PBMCs from breast cancer patients and controls [AE][EV][DE]
27	LOC729683	0.652107	4.5e-25		27	E-MTAB-1006	Comparison of human Inflammatory and non-Inflammatory breast cancer samples [AE][EV][DE]
28	LOC100129726	0.652091	4.58e-25		28	E-GEOD-42568	Breast Cancer Gene Expression Analysis [AE][EV][DE]
29	LGI2	0.651191	5.92e-25		29	E-GEOD-11959	Transcription profiling by array of human SK-N-AS neuroblastoma xenograft tumor treated with anti-human IGF-IR monoclonal antibody (h10H5) to study the anti-tumour function of the antibody [AE][EV][DE]
30	HAB1	0.65111	6.33e-25		30	E-GEOD-15893	Gene expression pattern in CXCR4+ and CXCR4- subpopulation of breast cancer cells [AE][EV][DE]
31	LOC388210	0.650997	7e-25		31	E-GEOD-15398	Evaluation of methods for amplification of picogram amounts of total RNA for whole genome expression profiling [AE][EV][DE]
32	C1orf170	0.650906	7.65e-25		32	E-GEOD-17768	An integrative multi-dimensional genetic and epigenetic strategy to identify aberrant genes and pathways in cancer: gene expression [AE][EV][DE]
33	ACHE	0.650608	7.91e-25		33	E-GEOD-19383	Altered gene expression in normal breast and ovarian epithelial cells from BRCA1 and BRCA2 mutation carriers [AE][EV][DE]
34	LOC729815	0.65028	1.04e-24		34	E-GEOD-7515	Transcription profiling of cancer mammospheres and bulk tumors [AE][EV][DE]
35	SEMA7A	0.650131	1.5e-24		35	E-GEOD-29431	Identifying breast cancer biomarkers [AE][EV][DE]
36	C14orf56	0.649829	1.5e-24		36	E-GEOD-7327	Transcription profiling of human tamoxifen-resistant MCF-7 wild-type murine xenograft tumors with E2-supplemented tumors MCF7 xenografts [AE][EV][DE]
37	SIGLEC7	0.648317	1.64e-24		37	E-GEOD-10270	Transcription profiling of human breast cancers reveals bisphenol A induces a profile of tumor aggressiveness in high-risk cells of breast cancer patients [AE][EV][DE]
38	COX19	0.64258	1.9e-24		38	E-GEOD-31831	CXCR4 activation maintains a stem cell population in tamoxifen-resistant breast cancer cells through AHR signaling [AE][EV][DE]
39	LOC440792	0.642489	1.91e-24		39	E-GEOD-22513	Trancription profiling of breast tumor biopsies to identify markers of Taxane Sensitivity in Breast Cancer [AE][EV][DE]
40	MUC3B	0.642266	3.28e-24		40	E-GEOD-29137	Numb variant specific transcriptome analysis [AE][EV][DE]
41	HMX1	0.641309	3.51e-24		41	E-GEOD-43657	Identify the cancer stem cells expression characteristics in ovarian and breast cancer [AE][EV][DE]
42	CHD5	0.640447	5.18e-24		42	E-GEOD-7513	Transcription profiling of human CD44+/CD24- cells sorted by flow cytometry [AE][EV][DE]
43	LOC100506571	0.639712	8.88e-24		43	E-GEOD-31138	Identifying novel anti-angiogenic targets in human breast cancer [AE][EV][DE]
44	GNGT2	0.639688	9.19e-24		44	E-GEOD-32646	GSTP1 expression predicts poor pathological complete response to neoadjuvant chemotherapy in ER-negative breast cancer [AE][EV][DE]
45	LIMD2	0.639327	1.68e-23		45	E-GEOD-31192	Molecular Signature of Pregnancy Associated Breast Cancer (PABC) [AE][EV][DE]
46	ADAD2	0.638595	1.71e-23		46	E-GEOD-47079	Expression data of patient-derived triple negative breast cancer xenograft tumors [AE][EV][DE]
47	PDE1B	0.638391	1.78e-23		47	E-GEOD-22533	Breast cancer cells resistant to hormone deprivation maintain an estrogen receptor alpha-dependent, E2F-directed transcriptional program [AE][EV][DE]
48	TBX4	0.638077	1.78e-23		48	E-GEOD-22600	Tissue Specific Pathways for Estrogen Regulation of Ovarian Cancer Growth and Metastasis [AE][EV][DE]
49	ALPPL2	0.637857	2.24e-23		49	E-GEOD-36953	Gene expression profiles of triple-negative breast cancer cells under the condition of 3D proliferation [AE][EV][DE]
50	RAB37	0.63777	2.94e-23		50	E-GEOD-5225	Transcription profiling of human breast cancer-derived OCUB-M cells transfected with expression vector encoding 12GFEZL [AE][EV][DE]
51	SLC12A3	0.63606	3.05e-23		51	E-GEOD-27018	Fibroblast triggered gene expression in tumor [AE][EV][DE]
52	RLTPR	0.635355	3.34e-23		52	E-GEOD-43502	Identification of Prognosis-Relevant Subgroups in Patients with Chemoresistant Triple Negative Breast Cancer [AE][EV][DE]
53	CTRL	0.634668	3.44e-23		53	E-GEOD-58252	Expression data from breast cancer cell line MCF-7 with ectopic expression of the transcription factor Snail [AE][EV][DE]
54	GJC2	0.634449	3.46e-23		54	E-GEOD-9747	Transcription profiling of human MDAMB231 breast cancer cells by Parvin-beta in 2D vs 3D culture conditions [AE][EV][DE]
55	PLEKHN1	0.634131	4.17e-23		55	E-GEOD-19639	Transcription profiling of estrogen receptor positive breast cancer cell lines after long term estrogen deprivation [AE][EV][DE]
56	NPM2	0.633102	5.97e-23		56	E-GEOD-32667	Time-course effect of estradiol and estradiol-BSA on early gene expression in MCF-7 cells [AE][EV][DE]
57	CDH15	0.633077	5.98e-23
58	F11	0.633037	7.37e-23
59	AGER	0.632485	1.3e-22
60	MUC3A	0.632205	1.38e-22
61	CELA2B	0.631892	1.74e-22
62	SSTR3	0.631848	1.83e-22
63	SLC25A47	0.630443	1.91e-22
64	TRABD	0.629075	1.95e-22
65	LOC100132249	0.628685	2.02e-22
66	SPATA21	0.62792	2.13e-22
67	KCTD17	0.626866	2.19e-22
68	MORN1	0.626628	2.45e-22
69	GABARAPL3	0.626389	2.91e-22
70	GALNT9	0.626342	3.44e-22
71	KLF16	0.626205	3.67e-22
72	IGLV4-3	0.625757	3.75e-22
73	SLC22A31	0.625552	3.98e-22
74	AMN	0.624988	4.66e-22
75	RCOR2	0.624377	4.86e-22
76	CAMKV	0.62354	5.43e-22
77	FAM22F	0.623411	6.35e-22
78	OR1I1	0.623399	6.67e-22
79	STMN4	0.623054	7.18e-22
80	TEX13A	0.622262	7.41e-22
81	CHRNB2	0.622255	8.03e-22
82	CEBPE	0.622079	8.05e-22
83	GRIN1	0.621954	8.11e-22
84	ZNF316	0.621676	8.37e-22
85	CEMP1	0.621529	9.14e-22
86	EPN1	0.621074	9.69e-22
87	CPNE6	0.620892	9.72e-22
88	FMN2	0.619517	1.35e-21
89	KCNK10	0.619239	1.95e-21
90	LOC100133461	0.618966	2.17e-21
91	ADRA2B	0.618934	2.19e-21
92	DPF1	0.617949	2.2e-21
93	RELT	0.616044	2.39e-21
94	GIT1	0.615821	2.53e-21
95	ZNF683	0.615463	2.64e-21
96	FUT5	0.615342	2.82e-21
97	WDR62	0.6152	3.29e-21
98	RILP	0.614846	3.67e-21
99	ENDOV	0.614764	3.9e-21
100	ACY1	0.614224	3.93e-21
101	FAM22B	0.61421	4.06e-21
102	CARD11	0.614001	4.23e-21
103	WNT10B	0.613471	4.55e-21
104	SIK1	0.613275	4.82e-21
105	C20orf141	0.613241	5.17e-21
106	ANKRD65	0.612231	5.2e-21
107	C1orf68	0.611727	5.64e-21
108	P2RX2	0.611696	6.08e-21
109	DKFZP434A062	0.610983	6.47e-21
110	MYL10	0.610924	7.09e-21
111	NAPSA	0.610774	7.45e-21
112	PSD	0.608826	7.79e-21
113	SLC6A13	0.608652	8.12e-21
114	C14orf166B	0.608533	8.15e-21
115	KCNH4	0.607395	8.84e-21
116	C11orf86	0.606853	1.24e-20
117	LILRB3	0.606546	1.28e-20
118	MATN4	0.606321	1.32e-20
119	TCAP	0.606178	1.37e-20
120	LOC440330	0.606129	1.41e-20
121	AOC4	0.605823	1.52e-20
122	TTC9B	0.60538	1.61e-20
123	UCP3	0.60534	1.76e-20
124	TSSK6	0.604533	1.85e-20
125	CDH23	0.604007	1.86e-20
126	CSF3	0.603752	1.97e-20
127	IL12RB1	0.603702	2.08e-20
128	FOXF1-AS1	0.603655	2.18e-20
129	LRCH4	0.60306	2.22e-20
130	H1FNT	0.603002	2.27e-20
131	GGN	0.602949	2.44e-20
132	KCNK16	0.6029	2.72e-20
133	NEU2	0.602844	3.04e-20
134	GP9	0.602715	3.19e-20
135	APC2	0.602561	3.43e-20
136	REXO1	0.602125	3.56e-20
137	TNFRSF13B	0.602037	3.74e-20
138	LOC285300	0.601572	4.28e-20
139	CCDC71	0.60044	4.81e-20

### Sheet: Functional enrichment clusters
Function	Groups	Group Genes
O-glycan processing	Group0	GALNT9|MUC3A|MUC3B
Potassium Channels	Group4	GNGT2|KCNH4|KCNK10|KCNK16
muscle fiber development	Group2	CASR|P2RX2|TCAP|WNT10B
peptide cross-linking	Group1	C1orf68|LRCH4|S1PR4
regulation of B cell proliferation	Group5	CARD11|CHRNB2|IL13|TNFRSF13B
regulation of leukocyte mediated cytotoxicity	Group8	AGER|CARD11|CDH15|FOXP3|IL12RB1|IL13|NCR3|S1PR4|SLC12A3|ZNF683
regulation of synaptic vesicle transport	Group3	CHRNB2|CNIH2|GIT1|NAPSA
sperm chromatin condensation	Group6	CHD5|H1FNT|TSSK6
visual learning	Group7	CHRNB2|GNGT2|GRIN1|GRM2|LRCH4|P2RX2|PDE1B

### Sheet: Gene Ontology
GOID	Ontology Source	GOTerm	GOLevels	GOGroups	Nr. Genes	% Associated Genes	Term PValue	Term PValue Corrected with Bonferroni step down	Group PValue	Group PValue Corrected with Bonferroni step down	Associated Genes Found	All Associated Genes	OverViewTerm
GO:0035092	GO_BiologicalProcess-EBI-UniProt-GOA_04.09.2018_00h00	sperm chromatin condensation	[3, 4, 5, 6, 7, 8, 9, 10, 11]	[Group6]	3	16.6667	0.000127451	0.00344118	{Group6=0.0012155846127319804}	{Group6=0.0036467538381959414}	[CHD5, H1FNT, TSSK6]	[CHD5, CHD6, CTDSP1, CTDSPL, FSHR, H1FNT, HIST1H2BA, KALRN, PIWIL1, PSME4, RNF8, SRPK1, SYCP1, SYCP3, TNP1, TNP2, TSSK6, WRB]	TRUE
GO:0001910	GO_BiologicalProcess-EBI-UniProt-GOA_04.09.2018_00h00	regulation of leukocyte mediated cytotoxicity	[3, 4]	[Group8]	3	4.10959	0.00779045	0.00779045	{Group8=1.1337078387240726E-4}	{Group8=7.935954871068508E-4}	[AGER, IL12RB1, NCR3]	[AGER, AP1G1, APCS, ARG1, ARRB2, B2M, BGLAP, CADM1, CD226, CDH11, CEACAM1, CLEC12B, CMD1B, CRK, CRTAM, DNASE1, DNASE1L3, F2RL1, FADD, FAM49B, FCGR2A, FCGR2B, FCGR2C, HAVCR2, HLA-A, HLA-B, HLA-E, ICAM1, IL12A, IL12B, IL12RB1, IL18RAP, IL21, IL23A, IL23R, IL7R, KERA, KLRK1, LAG3, LAMP1, LEP, LGALS9, LILRB1, MICA, MOK, MPRIP, NANOS2, NCR1, NCR3, NECTIN2, NOS2, NR1I2, P2RX7, PIK3R6, PNRC1, PPP3CB, PT…	TRUE
GO:0046635	GO_BiologicalProcess-EBI-UniProt-GOA_04.09.2018_00h00	positive regulation of alpha-beta T cell activation	[6, 7, 8, 9]	[Group8]	3	4.10959	0.00779045	0.00779045	{Group8=1.1337078387240726E-4}	{Group8=7.935954871068508E-4}	[FOXP3, IL12RB1, S1PR4]	[ADA, ANXA1, AP3B1, ARHGEF28, CALB2, CBFB, CCL19, CCR2, CD28, CD3E, CD55, CD80, CD83, CD86, CR2, CTF2P, DHRS4, EBI3, FOXP3, GLI3, HLA-A, HLA-E, HLX, HSPH1, IFNG, IHH, IL12A, IL12B, IL12RB1, IL18, IL23A, IL23R, IL4R, ITPKB, KLK8, LGALS9, MALT1, MAP3K20, MYB, NCKAP1L, NFKBID, NFKBIZ, NKAP, NLRP3, PNP, PPHLN1, PPY, PRKCQ, PRKCZ, PTPN22, PTPRC, RARA, RASAL3, RHOA, RIPK2, RPS6KB2, RUNX1, RUNX3, S1PR4,…	FALSE
GO:0046634	GO_BiologicalProcess-EBI-UniProt-GOA_04.09.2018_00h00	regulation of alpha-beta T cell activation	[6, 7, 8]	[Group8]	5	4.58716	0.000353564	0.00919265	{Group8=1.1337078387240726E-4}	{Group8=7.935954871068508E-4}	[AGER, FOXP3, IL12RB1, S1PR4, ZNF683]	[ADA, ADORA2A, ADORA2B, AGER, ANXA1, AP3B1, ARG2, ARHGEF28, BCL5, BCL6, CALB2, CBFB, CCL19, CCR2, CD274, CD28, CD300A, CD3E, CD55, CD80, CD83, CD86, CR2, CTF2P, DHRS4, EBI3, FOXP3, GATA3, GLI3, HFE, HLA-A, HLA-E, HLX, HMGB1, HSPH1, IFNG, IHH, IL12A, IL12B, IL12RB1, IL18, IL2, IL23A, IL23R, IL27, IL4R, IRF1, IRF4, ITCH, ITPKB, JAK3, KLK8, LGALS9, LILRB1, LOXL1, LOXL3, MALT1, MAP3K20, MAPK8IP1, MOK…	FALSE
GO:0008542	GO_BiologicalProcess-EBI-UniProt-GOA_04.09.2018_00h00	visual learning	[3, 5, 6, 8]	[Group7]	4	6.06061	0.000495242	0.012381	{Group7=1.9150002679029383E-4}	{Group7=0.001149000160741763}	[CHRNB2, GRIN1, LRCH4, PDE1B]	[ABCC8, ADAM2, ALL1, ANKK1, APP, ATP1A2, ATP6V0A4, B4GALT2, CCK, CDK5, CHRNB2, CITED2, CREB1, CTNS, DBH, DDHD2, DEAF1, DHRS3, DHX15, DHX34, DHX8, DRD1, DRD2, DRD3, FOXB1, GPRIN1, GRIN1, GRIN2A, HIF1A, HMGCR, HRH1, HRH2, HRX, IFT20, IGKV1D-27, ITGB1, KIT, KMT2A, KRAS, LRCH4, LRRN4, MECP2, MEIS2, MORF4L1P1, MPP1, MTOR, NDRG4, NETO1, NF1, NLGN3, NPS, NPTN, PDE1B, PIAS1, PLP2, PPP1R1B, RAG1, RGS14, R…	TRUE
GO:0048747	GO_BiologicalProcess-EBI-UniProt-GOA_04.09.2018_00h00	muscle fiber development	[6, 7]	[Group2]	4	5.97015	0.000524455	0.0125869	{Group2=5.244545589817419E-4}	{Group2=0.0026222727949087093}	[CASR, P2RX2, TCAP, WNT10B]	[ACTA1, ACTN3, AFG3L2, BCL2, BIN3, BMP4, CACNA2D2, CAPZB, CASR, CAV2, CHRNB1, CXADR, CXADRP1, DMD, DNER, FAM129B, FBXO22, FLNC, GPRASP1, GPRASP2, GPX1, HDAC4, HDAC7, HDAC9, HOMER1, KEL, KLHL40, KLHL41, LEF1, LMOD3, MYF5, MYF6, MYH11, MYH6, MYL2, MYL9, MYO18B, MYOD1, MYOG, MYORG, MYPN, NACA, NEXN, NR1I3, P2RX2, PPP3CA, PRKAR1A, PTCD2, RIPOR2, RYR1, SELENON, SGCB, SHOX2, SKI, SMO, SMOX, SPG7, STAC3…	TRUE
GO:2000514	GO_BiologicalProcess-EBI-UniProt-GOA_04.09.2018_00h00	regulation of CD4-positive, alpha-beta T cell activation	[7, 8, 9]	[Group8]	4	5.71429	0.000619437	0.0142471	{Group8=1.1337078387240726E-4}	{Group8=7.935954871068508E-4}	[AGER, FOXP3, IL12RB1, S1PR4]	[AGER, ANXA1, ARG2, ARHGEF28, BCL5, BCL6, CALB2, CBFB, CCL19, CD274, CD55, CD80, CD83, CD86, CR2, DHRS4, FOXP3, GATA3, HLX, HMGB1, IFNG, IL12B, IL12RB1, IL18, IL2, IL23A, IL23R, IL27, IL4R, IRF4, JAK3, LGALS9, LOXL1, LOXL3, MALT1, MAP3K20, MOK, MUM1, MYB, MYDGF, NCKAP1L, NFKBID, NFKBIZ, NLRP3, PPHLN1, PRKCQ, PRKCZ, RARA, RC3H1, RC3H2, RIPK2, RUNX1, RUNX3, S1PR4, SASH3, SH3RF1, SMAD6, SMAD7, SOCS1…	FALSE
GO:0032663	GO_BiologicalProcess-EBI-UniProt-GOA_04.09.2018_00h00	regulation of interleukin-2 production	[4, 5]	[Group8]	3	4.16667	0.00750013	0.0150003	{Group8=1.1337078387240726E-4}	{Group8=7.935954871068508E-4}	[CARD11, FOXP3, S1PR4]	[ABCB6, ABL1, ADRB2, ANXA1, ARHGEF28, BFAR, BTNL2, C4BPA, CARD11, CARD14, CARD9, CCR2, CD28, CD34, CD3E, CD4, CD80, CD83, CD86, CMD1B, EZR, FOXP3, GATA3, GBP1, GLMN, HAVCR2, HDAC7, HDAC9, HOMER2, HOMER3, IL17F, IL1A, IL1B, IL20RB, IRF4, KAT5, LAG3, MALT1, MAP3K20, MAP3K7, MTTP, MUM1, NAV3, NCOA6, NR1H4, NR2C2, PDE4B, PDE4D, PKD2, PLCL1, PRDX2, PRKCQ, PRKD2, PRNP, RIPK2, RPS3, RUNX1, S1PR4, SASH3,…	FALSE
GO:0007632	GO_BiologicalProcess-EBI-UniProt-GOA_04.09.2018_00h00	visual behavior	[2, 5]	[Group7]	4	5.55556	0.000689159	0.0151615	{Group7=1.9150002679029383E-4}	{Group7=0.001149000160741763}	[CHRNB2, GRIN1, LRCH4, PDE1B]	[ABCC8, ADAM2, ALL1, ANKK1, APP, ATP1A2, ATP6V0A4, B4GALT2, CCK, CDK5, CHRNB2, CITED2, CREB1, CTNS, DBH, DDHD2, DEAF1, DHRS3, DHX15, DHX34, DHX8, DRD1, DRD2, DRD3, DYNLRB1, FOXB1, GPRIN1, GRIN1, GRIN2A, HIF1A, HMGCR, HOXA1, HRH1, HRH2, HRX, IFT20, IGKV1D-27, ITGB1, KIT, KMT2A, KRAS, LRCH4, LRRN4, MECP2, MEIS2, MORF4L1P1, MPP1, MTOR, NDRG4, NETO1, NF1, NLGN3, NPHP1, NPHP4, NPS, NPTN, NXPH1, PDE1B,…	FALSE
GO:0001914	GO_BiologicalProcess-EBI-UniProt-GOA_04.09.2018_00h00	regulation of T cell mediated cytotoxicity	[4, 5, 7, 8]	[Group8]	3	9.375	0.000732174	0.0153756	{Group8=1.1337078387240726E-4}	{Group8=7.935954871068508E-4}	[AGER, IL12RB1, NCR3]	[AGER, B2M, BGLAP, CEACAM1, FADD, FAM49B, FCGR2A, FCGR2B, FCGR2C, HLA-A, HLA-B, HLA-E, IL12A, IL12B, IL12RB1, IL23A, IL23R, IL7R, KERA, LILRB1, MOK, MPRIP, NCR3, NECTIN2, P2RX7, PNRC1, PPP3CB, PTPRC, PVR, RIPK3, STX7, XCL1]	FALSE
GO:0043372	GO_BiologicalProcess-EBI-UniProt-GOA_04.09.2018_00h00	positive regulation of CD4-positive, alpha-beta T cell differentiation	[8, 9, 10, 11, 12, 13, 14]	[Group8]	3	9.375	0.000732174	0.0153756	{Group8=1.1337078387240726E-4}	{Group8=7.935954871068508E-4}	[FOXP3, IL12RB1, S1PR4]	[ANXA1, ARHGEF28, CCL19, CD80, CD83, CD86, FOXP3, HLX, IFNG, IL12B, IL12RB1, IL18, IL23A, IL23R, IL4R, LGALS9, MALT1, MAP3K20, MYB, NCKAP1L, NFKBID, NFKBIZ, NLRP3, PRKCZ, RARA, RIPK2, S1PR4, SASH3, SOCS1, SOCS5, TNFSF4, ZBTB7B]	FALSE
GO:0002709	GO_BiologicalProcess-EBI-UniProt-GOA_04.09.2018_00h00	regulation of T cell mediated immunity	[6, 7]	[Group8]	4	5.33333	0.000803905	0.0160781	{Group8=1.1337078387240726E-4}	{Group8=7.935954871068508E-4}	[AGER, FOXP3, IL12RB1, NCR3]	[AGER, ARG1, B2M, BGLAP, CEACAM1, CLC, CLCF1, CLEC4G, DUSP22, DUSP7, FADD, FAM49B, FCGR2A, FCGR2B, FCGR2C, FOXP3, FZD5, GATA3, HFE, HLA-A, HLA-B, HLA-E, HMGB1, HSPD1, IFNA2, IFNB1, IL12A, IL12B, IL12RB1, IL18, IL18R1, IL1B, IL1R1, IL1RN, IL20RB, IL23A, IL23R, IL6, IL7R, KERA, LILRB1, MALT1, MAP3K20, MAP3K7, MOK, MPRIP, NCR3, NECTIN2, NLRP3, NR2C2, P2RX7, PNRC1, PPP3CB, PRKCZ, PTPRC, PVR, RIPK3, R…	FALSE
GO:0046637	GO_BiologicalProcess-EBI-UniProt-GOA_04.09.2018_00h00	regulation of alpha-beta T cell differentiation	[7, 8, 9, 10, 11, 12]	[Group8]	4	5.33333	0.000803905	0.0160781	{Group8=1.1337078387240726E-4}	{Group8=7.935954871068508E-4}	[FOXP3, IL12RB1, S1PR4, ZNF683]	[ADA, ANXA1, AP3B1, ARHGEF28, BCL5, BCL6, CBFB, CCL19, CD80, CD83, CD86, CTF2P, FOXP3, GATA3, GLI3, HLX, HMGB1, IFNG, IHH, IL12B, IL12RB1, IL18, IL2, IL23A, IL23R, IL27, IL4R, IRF4, ITPKB, JAK3, KLK8, LGALS9, LOXL1, LOXL3, MALT1, MAP3K20, MUM1, MYB, MYDGF, NCKAP1L, NFKBID, NFKBIZ, NKAP, NLRP3, PNP, PPY, PRDM1, PRKCZ, RARA, RC3H1, RC3H2, RHOA, RIPK2, RPS6KB2, RUNX1, RUNX3, S1PR4, SASH3, SH3RF1, SH…	FALSE
GO:0002292	GO_BiologicalProcess-EBI-UniProt-GOA_04.09.2018_00h00	T cell differentiation involved in immune response	[6, 7, 8, 9, 10, 11]	[Group8]	4	5.06329	0.000977056	0.0185641	{Group8=1.1337078387240726E-4}	{Group8=7.935954871068508E-4}	[FOXP3, IL12RB1, S1PR4, SLC12A3]	[ANXA1, ARHGEF28, ATP7A, BATF, BCL3, BCL5, BCL6, CAPG, CCL19, CD46, CD80, CD86, CLEC4D, CLEC4E, DEAF1, EOMES, FCER1G, FH, FOXP1, FOXP3, GATA3, GPR183, HLX, HMGB1, IFNG, IFNL1, IL12B, IL12RB1, IL18, IL18R1, IL2, IL23A, IL23R, IL27, IL4R, IL6, IRF4, JAK3, LEF1, LGALS9, LOXL1, LOXL3, LY9, MALT1, MAP3K20, MTOR, MUM1, MYB, MYDGF, NFKBID, NFKBIZ, NLRP3, PRKCZ, PTGER2, PTGER4, RARA, RC3H1, RC3H2, RELB, …	FALSE
GO:0002287	GO_BiologicalProcess-EBI-UniProt-GOA_04.09.2018_00h00	alpha-beta T cell activation involved in immune response	[6, 7]	[Group8]	3	4.34783	0.0066682	0.0200046	{Group8=1.1337078387240726E-4}	{Group8=7.935954871068508E-4}	[FOXP3, IL12RB1, S1PR4]	[ANXA1, ARHGEF28, ATP7A, BATF, BCL3, BCL5, BCL6, CCL19, CD80, CD86, DEAF1, EOMES, FOXP1, FOXP3, GATA3, GPR183, HLX, HMGB1, IFNG, IL12B, IL12RB1, IL18, IL18R1, IL2, IL23A, IL23R, IL27, IL4R, IL6, IRF4, JAK3, LEF1, LGALS9, LOXL1, LOXL3, LY9, MALT1, MAP3K20, MTOR, MUM1, MYB, MYDGF, NFKBID, NFKBIZ, NLRP3, PRKCZ, PTGER2, PTGER4, RARA, RC3H1, RC3H2, RELB, RIPK2, RORA, RORC, S1PR4, SEMA4A, SLAMF6, SMAD6…	FALSE
GO:0002293	GO_BiologicalProcess-EBI-UniProt-GOA_04.09.2018_00h00	alpha-beta T cell differentiation involved in immune response	[7, 8, 9, 10, 11, 12]	[Group8]	3	4.34783	0.0066682	0.0200046	{Group8=1.1337078387240726E-4}	{Group8=7.935954871068508E-4}	[FOXP3, IL12RB1, S1PR4]	[ANXA1, ARHGEF28, ATP7A, BATF, BCL3, BCL5, BCL6, CCL19, CD80, CD86, DEAF1, EOMES, FOXP1, FOXP3, GATA3, GPR183, HLX, HMGB1, IFNG, IL12B, IL12RB1, IL18, IL18R1, IL2, IL23A, IL23R, IL27, IL4R, IL6, IRF4, JAK3, LEF1, LGALS9, LOXL1, LOXL3, LY9, MALT1, MAP3K20, MTOR, MUM1, MYB, MYDGF, NFKBID, NFKBIZ, NLRP3, PRKCZ, PTGER2, PTGER4, RARA, RC3H1, RC3H2, RELB, RIPK2, RORA, RORC, S1PR4, SEMA4A, SLAMF6, SMAD6…	FALSE
GO:0035176	GO_BiologicalProcess-EBI-UniProt-GOA_04.09.2018_00h00	social behavior	[3]	[Group7]	3	4.34783	0.0066682	0.0200046	{Group7=1.9150002679029383E-4}	{Group7=0.001149000160741763}	[CHRNB2, GNGT2, GRIN1]	[ANXA7, ATOX1, ATXN1, ATXN1L, AVP, AVPR1A, BBS4, BRINP1, CCAR2, CD46, CHRNB2, CIC, CNTNAP2, DLG4, DNAJC9, DRD3, DRD4, DVL1, DVL1P1, EIF4EBP2, EN1, GAD1, GNB1L, GNG8, GNGT2, GPRIN1, GRID1, GRIN1, GRP, GRPR, HTT, IFNAR1, KALRN, KERA, LGALSL, LLGL1, LSM4, MAPK8IP2, MBD1, MECP2, MKKS, MSS51, MTOR, NLGN3, NLGN4X, NLGN4Y, NLRP3, NPAS4, NR2E1, NRXN1, NRXN2, NRXN3, OXT, OXTR, PCM1, PPOX, PPP3CB, PTCHD1, …	FALSE
GO:0030888	GO_BiologicalProcess-EBI-UniProt-GOA_04.09.2018_00h00	regulation of B cell proliferation	[6, 7, 8]	[Group5]	4	4.87805	0.00112303	0.0202145	{Group5=0.0011230271559596824}	{Group5=0.00449210862383873}	[CARD11, CHRNB2, IL13, TNFRSF13B]	[ADA, ADCYAP1, AHR, AMH, ATAD5, ATM, BCL2, BCL5, BCL6, BST1, BTK, CARD11, CASP3, CD300A, CD320, CD38, CD40, CD74, CD81, CD8A, CDK2, CDKN1A, CDKN2A, CHRNB2, CLC, CLCF1, CMM, CTLA4, F2RL3, FCGR2A, FCGR2B, FCGR2C, FCRL3, GPR183, IKZF3, IL10, IL13, IL2, IL21, IL4, IL5, IL7, INPP5D, IRS2, LYN, MAL, MEF2C, MIF, MNDA, MRTFA, MZB1, NCKAP1L, NFATC2, PAK1, PAWR, PELI1, PGAP2, PKN1, PRDM1, PRDM6, PROK1, PTP…	TRUE
GO:0005230	GO_MolecularFunction-EBI-UniProt-GOA_04.09.2018_00h00	extracellular ligand-gated ion channel activity	[6, 8]	[Group7]	4	4.70588	0.00128365	0.0205385	{Group7=1.9150002679029383E-4}	{Group7=0.001149000160741763}	[CHRNB2, GRIN1, GRM2, P2RX2]	[C12orf76, CCT6A, CHRFAM7A, CHRNA1, CHRNA10, CHRNA2, CHRNA3, CHRNA4, CHRNA5, CHRNA6, CHRNA7, CHRNA9, CHRNB1, CHRNB2, CHRNB3, CHRNB4, CHRND, CHRNE, CHRNG, GABRA1, GABRA2, GABRA3, GABRA4, GABRA5, GABRA6, GABRB1, GABRB2, GABRB3, GABRD, GABRE, GABRG1, GABRG2, GABRG3, GABRP, GABRQ, GABRR1, GABRR2, GABRR3, GLRA1, GLRA2, GLRA3, GLRA4, GLRB, GPRIN1, GRIA1, GRIA2, GRIA3, GRIA4, GRID1, GRID2, GRIK1, GRIK2,…	FALSE
GO:0007289	GO_BiologicalProcess-EBI-UniProt-GOA_04.09.2018_00h00	spermatid nucleus differentiation	[3, 4, 5, 6, 7, 8, 9, 10]	[Group6]	3	7.89474	0.00121558	0.0206649	{Group6=0.0012155846127319804}	{Group6=0.0036467538381959414}	[CHD5, H1FNT, TSSK6]	[AGFG1, CHD5, CHD6, CRIP3, CTDSP1, CTDSPL, DCAF1, DEPP1, DMRTC2, FBLIM1, FSHR, GOPC, H1FNT, HIST1H2BA, HMGB2, KALRN, KDM3A, NECTIN2, PIWIL1, PNRC1, PSME4, PYGO1, PYGO2, RIPK1, RNF8, RPAIN, SRPK1, SYCP1, SYCP3, TBPL1, TERF2, TMF1, TNP1, TNP2, TSSK6, TYRP1, VPS39, WRB]	FALSE
GO:0005231	GO_MolecularFunction-EBI-UniProt-GOA_04.09.2018_00h00	excitatory extracellular ligand-gated ion channel activity	[7, 9]	[Group7]	3	7.14286	0.00162783	0.0211618	{Group7=1.9150002679029383E-4}	{Group7=0.001149000160741763}	[CHRNB2, GRM2, P2RX2]	[C12orf76, CHRFAM7A, CHRNA1, CHRNA10, CHRNA2, CHRNA3, CHRNA4, CHRNA5, CHRNA6, CHRNA7, CHRNA9, CHRNB1, CHRNB2, CHRNB3, CHRNB4, CHRND, CHRNE, CHRNG, GLRA1, GLRA2, GLRA3, GLRA4, GLRB, GRIA1, GRIA2, GRIA3, GRIA4, GRIK2, GRIK5, GRM2, GRM3, HTR3A, P2RX1, P2RX2, P2RX3, P2RX4, P2RX5, P2RX6, P2RX7, SLC17A7, TRPV1, VTRNA1-1]	FALSE
GO:0045622	GO_BiologicalProcess-EBI-UniProt-GOA_04.09.2018_00h00	regulation of T-helper cell differentiation	[4, 5, 9, 10, 11, 12, 13, 14, 15]	[Group8]	3	7.14286	0.00162783	0.0211618	{Group8=1.1337078387240726E-4}	{Group8=7.935954871068508E-4}	[FOXP3, IL12RB1, S1PR4]	[ANXA1, ARHGEF28, BCL5, BCL6, CCL19, CD80, CD86, FOXP3, HLX, IL12B, IL12RB1, IL18, IL2, IL23A, IL23R, IL27, IL4R, IRF4, JAK3, LOXL1, LOXL3, MALT1, MAP3K20, MUM1, MYB, MYDGF, NFKBID, NFKBIZ, NLRP3, PRKCZ, RARA, RC3H1, RC3H2, RIPK2, S1PR4, SMAD6, SMAD7, SOCS5, TBX21, TNFSF4, ZBTB7B, ZC3H12A]	FALSE
GO:0071634	GO_BiologicalProcess-EBI-UniProt-GOA_04.09.2018_00h00	regulation of transforming growth factor beta production	[4, 5]	[Group8]	3	7.14286	0.00162783	0.0211618	{Group8=1.1337078387240726E-4}	{Group8=7.935954871068508E-4}	[CDH15, FOXP3, IL13]	[ATF2, ATF4, ATP6AP2, CAPG, CD200, CD24, CD2AP, CD34, CD46, CDH15, CDH3, COX2, CREB1, CRISP2, CX3CL1, FOXP3, FURIN, GATA6, GDNF, HIF1A, HSP90AB1, IL13, LAPTM4B, LGALS9, LUM, MEOX1, MEOX2, MTCO2P12, MYB, NOX1, NTT, PRSS55, PTGS2, RBM39, SERPINB7, SERPINF2, SMAD3, SMAD4, TGFB2, THBS1, WNT11, XCL1]	FALSE
GO:2000516	GO_BiologicalProcess-EBI-UniProt-GOA_04.09.2018_00h00	positive regulation of CD4-positive, alpha-beta T cell activation	[7, 8, 9, 10]	[Group8]	3	7.31707	0.00151764	0.021247	{Group8=1.1337078387240726E-4}	{Group8=7.935954871068508E-4}	[FOXP3, IL12RB1, S1PR4]	[ANXA1, ARHGEF28, CALB2, CCL19, CD55, CD80, CD83, CD86, CR2, DHRS4, FOXP3, HLX, IFNG, IL12B, IL12RB1, IL18, IL23A, IL23R, IL4R, LGALS9, MALT1, MAP3K20, MYB, NCKAP1L, NFKBID, NFKBIZ, NLRP3, PPHLN1, PRKCQ, PRKCZ, RARA, RIPK2, S1PR4, SASH3, SOCS1, SOCS5, TDGF1, TGFBR2, TNFSF4, XCL1, ZBTB7B]	FALSE
GO:0031341	GO_BiologicalProcess-EBI-UniProt-GOA_04.09.2018_00h00	regulation of cell killing	[2, 3]	[Group8]	4	4.54545	0.0014597	0.0218955	{Group8=1.1337078387240726E-4}	{Group8=7.935954871068508E-4}	[AGER, IL12RB1, IL13, NCR3]	[AGER, AP1G1, APCS, ARG1, ARRB2, B2M, BAD, BCL2L11, BGLAP, CADM1, CD226, CDH11, CEACAM1, CLEC12B, CMD1B, CRK, CRTAM, DNASE1, DNASE1L3, F2RL1, FADD, FAM49B, FCER2, FCGR2A, FCGR2B, FCGR2C, GAPDH, GAPDHP44, HAVCR2, HLA-A, HLA-B, HLA-E, HSP90AB1, ICAM1, IFNG, IL12A, IL12B, IL12RB1, IL13, IL18RAP, IL21, IL23A, IL23R, IL4, IL7R, KERA, KLRK1, KRT6A, LAG3, LAMP1, LEP, LGALS9, LILRB1, MICA, MOK, MPRIP, NA…	FALSE
GO:0001913	GO_BiologicalProcess-EBI-UniProt-GOA_04.09.2018_00h00	T cell mediated cytotoxicity	[3, 6]	[Group8]	3	6.81818	0.00186294	0.0223553	{Group8=1.1337078387240726E-4}	{Group8=7.935954871068508E-4}	[AGER, IL12RB1, NCR3]	[AGER, B2M, BGLAP, CEACAM1, CTSB, CTSC, CTSH, EMP2, FADD, FAM49B, FCGR2A, FCGR2B, FCGR2C, GZMM, HLA-A, HLA-B, HLA-E, HPRT1, IL12A, IL12B, IL12RB1, IL23A, IL23R, IL7R, KERA, LILRB1, MICA, MICB, MOK, MPRIP, NCR3, NECTIN2, P2RX7, PNRC1, PPP3CB, PRF1, PTPRC, PVR, RAB27A, RAET1E, RIPK3, STX7, XCL1, ZNF395]	FALSE
GO:0002711	GO_BiologicalProcess-EBI-UniProt-GOA_04.09.2018_00h00	positive regulation of T cell mediated immunity	[6, 7, 8]	[Group8]	3	6.81818	0.00186294	0.0223553	{Group8=1.1337078387240726E-4}	{Group8=7.935954871068508E-4}	[FOXP3, IL12RB1, NCR3]	[B2M, FADD, FAM49B, FOXP3, FZD5, GATA3, HLA-A, HLA-B, HLA-E, HSPD1, IL12A, IL12B, IL12RB1, IL18, IL18R1, IL1B, IL1R1, IL1RN, IL23A, IL23R, IL6, MALT1, MAP3K20, MAP3K7, NCR3, NECTIN2, NLRP3, NR2C2, P2RX7, PNRC1, PRKCZ, PTPRC, PVR, RNU6-664P, RSAD2, SASH3, STX7, TANK, TNFSF4, TRAF2, TRAF6, XCL1, ZBTB1, ZP3]	FALSE
GO:0071604	GO_BiologicalProcess-EBI-UniProt-GOA_04.09.2018_00h00	transforming growth factor beta production	[3]	[Group8]	3	6.81818	0.00186294	0.0223553	{Group8=1.1337078387240726E-4}	{Group8=7.935954871068508E-4}	[CDH15, FOXP3, IL13]	[ATF2, ATF4, ATP6AP2, CAPG, CD200, CD24, CD2AP, CD34, CD46, CDH15, CDH3, COX2, CREB1, CRISP2, CX3CL1, FOXP3, FURIN, GATA6, GDNF, HIF1A, HSP90AB1, IL13, LAPTM4B, LGALS9, LTBP2, LTBP3, LUM, MEOX1, MEOX2, MTCO2P12, MYB, NOX1, NTT, PRSS55, PTGS2, RBM39, SERPINB7, SERPINF2, SMAD3, SMAD4, TGFB2, THBS1, WNT11, XCL1]	FALSE
GO:1902803	GO_BiologicalProcess-EBI-UniProt-GOA_04.09.2018_00h00	regulation of synaptic vesicle transport	[4, 5, 6, 7, 8]	[Group3]	4	4.0404	0.00224932	0.0247425	{Group3=0.0022493202876880058}	{Group3=0.0044986405753760115}	[CHRNB2, CNIH2, GIT1, NAPSA]	[ADCY1, ADORA2A, ADORA2B, ADRA1A, ADRA1D, ANKK1, APBA1, APBA2, ATP2A2, BACE1, CALM1, CALM3, CAMK2A, CHRM2, CHRNA4, CHRNA5, CHRNA6, CHRNB2, CHRNB3, CNIH1, CNIH2, CNIH4, CPLX1, CPLX2, CPLX3, CRMP1, CSPG5, DAPK2, DENR, DNM1L, DRD1, DRD2, DTNBP1, DVL1, DVL1P1, FBXL2, FBXL20, FMR1, FMR1-IT1, FRAXA, GIPC1, GIT1, GRIK2, GRIK5, GSK3B, HTR1B, HTR2A, KRIT1, LRRK2, MAP2, METAP2, NAPA, NAPB, NAPSA, NAPSB, NC…	TRUE
R-HSA:1296071	REACTOME_Pathways_04.09.2018	Potassium Channels	[-1]	[Group4]	4	4.0404	0.00224932	0.0247425	{Group4=0.0022493202876880058}	{Group4=0.0044986405753760115}	[GNGT2, KCNH4, KCNK10, KCNK16]	[ABCC8, ABCC9, GABBR1, GABBR2, GNB1, GNB2, GNB3, GNG10, GNG12, GNG2, GNG3, GNG4, GNG5, GNG7, GNG8, GNGT1, GNGT2, HCN1, HCN2, HCN3, HCN4, KCNA1, KCNA10, KCNA2, KCNA3, KCNA4, KCNA5, KCNA6, KCNA7, KCNAB1, KCNAB2, KCNAB3, KCNB1, KCNB2, KCNC1, KCNC2, KCNC3, KCNC4, KCND1, KCND2, KCND3, KCNF1, KCNG1, KCNG2, KCNG3, KCNG4, KCNH1, KCNH2, KCNH3, KCNH4, KCNH5, KCNH6, KCNH7, KCNH8, KCNJ1, KCNJ10, KCNJ11, KCNJ…	TRUE
GO:0002294	GO_BiologicalProcess-EBI-UniProt-GOA_04.09.2018_00h00	CD4-positive, alpha-beta T cell differentiation involved in immune response	[8, 9, 10, 11, 12, 13]	[Group8]	3	4.41176	0.00640378	0.0256151	{Group8=1.1337078387240726E-4}	{Group8=7.935954871068508E-4}	[FOXP3, IL12RB1, S1PR4]	[ANXA1, ARHGEF28, ATP7A, BATF, BCL3, BCL5, BCL6, CCL19, CD80, CD86, DEAF1, FOXP1, FOXP3, GATA3, GPR183, HLX, HMGB1, IFNG, IL12B, IL12RB1, IL18, IL18R1, IL2, IL23A, IL23R, IL27, IL4R, IL6, IRF4, JAK3, LEF1, LGALS9, LOXL1, LOXL3, LY9, MALT1, MAP3K20, MTOR, MUM1, MYB, MYDGF, NFKBID, NFKBIZ, NLRP3, PRKCZ, PTGER2, PTGER4, RARA, RC3H1, RC3H2, RELB, RIPK2, RORA, RORC, S1PR4, SEMA4A, SLAMF6, SMAD6, SMAD7…	FALSE
GO:0016266	GO_BiologicalProcess-EBI-UniProt-GOA_04.09.2018_00h00	O-glycan processing	[6, 8, 9]	[Group0]	3	4.54545	0.00589404	0.0294702	{Group0=0.005894041218705516}	{Group0=0.005894041218705516}	[GALNT9, MUC3A, MUC3B]	[A4GNT, B3GNT2, B3GNT3, B3GNT4, B3GNT5, B3GNT6, B3GNT7, B3GNT8, B3GNTL1, B4GALT5, B4GAT1, C1GALT1, C1GALT1C1, CHST4, GALNT1, GALNT10, GALNT11, GALNT12, GALNT13, GALNT14, GALNT15, GALNT18, GALNT2, GALNT3, GALNT4, GALNT5, GALNT6, GALNT7, GALNT8, GALNT9, GALNTL5, GCNT1, GCNT3, GCNT4, GXYLT1, GXYLT2, MUC1, MUC12, MUC13, MUC15, MUC16, MUC17, MUC19, MUC2, MUC20, MUC21, MUC3A, MUC3B, MUC4, MUC5AC, MUC5B…	TRUE
GO:0018149	GO_BiologicalProcess-EBI-UniProt-GOA_04.09.2018_00h00	peptide cross-linking	[6, 7]	[Group1]	3	4.54545	0.00589404	0.0294702	{Group1=0.005894041218705516}	{Group1=0.005894041218705516}	[C1orf68, LRCH4, S1PR4]	[ABCA7, ANXA1, BGN, C1orf68, COL3A1, CRISP2, CSTA, DCN, DSP, DSPP, EGFLAM, EPB42, EVPL, F13A1, FGFR1, FLG, FN1, IVL, KRT1, KRT10, KRT2, LCE1A, LCE1B, LCE1C, LCE1D, LCE1E, LCE1F, LCE2A, LCE2B, LCE2C, LCE2D, LCE3A, LCE3B, LCE3C, LCE3D, LCE3E, LCE4A, LCE5A, LELP1, LOR, LOXL2, LRCH4, NDNF, PI3, PRR9, PRSS55, S1PR4, SPOCK2, SPOCK3, SPRR1A, SPRR1B, SPRR2A, SPRR2B, SPRR2D, SPRR2E, SPRR2F, SPRR3, SPRR4, …	TRUE
GO:0022824	GO_MolecularFunction-EBI-UniProt-GOA_04.09.2018_00h00	transmitter-gated ion channel activity	[5, 7, 8, 9]	[Group7]	3	5.08475	0.00430605	0.0301424	{Group7=1.9150002679029383E-4}	{Group7=0.001149000160741763}	[CHRNB2, GRIN1, GRM2]	[CCT6A, CHRFAM7A, CHRNA1, CHRNA10, CHRNA2, CHRNA3, CHRNA4, CHRNA5, CHRNA6, CHRNA7, CHRNA9, CHRNB1, CHRNB2, CHRNB3, CHRNB4, CHRND, CHRNE, CHRNG, GABRA1, GABRA2, GABRB1, GABRB3, GABRE, GLRA1, GLRA2, GLRA3, GLRA4, GPRIN1, GRIA1, GRIA2, GRIA3, GRIA4, GRID1, GRID2, GRIK1, GRIK2, GRIK3, GRIK4, GRIK5, GRIN1, GRIN2A, GRIN2B, GRIN2C, GRIN2D, GRIN3A, GRIN3B, GRM2, GRM3, GRM7, HTR3A, HTR3B, HTR3C, HTR3D, HT…	FALSE
GO:0022835	GO_MolecularFunction-EBI-UniProt-GOA_04.09.2018_00h00	transmitter-gated channel activity	[4, 7]	[Group7]	3	5.08475	0.00430605	0.0301424	{Group7=1.9150002679029383E-4}	{Group7=0.001149000160741763}	[CHRNB2, GRIN1, GRM2]	[CCT6A, CHRFAM7A, CHRNA1, CHRNA10, CHRNA2, CHRNA3, CHRNA4, CHRNA5, CHRNA6, CHRNA7, CHRNA9, CHRNB1, CHRNB2, CHRNB3, CHRNB4, CHRND, CHRNE, CHRNG, GABRA1, GABRA2, GABRB1, GABRB3, GABRE, GLRA1, GLRA2, GLRA3, GLRA4, GPRIN1, GRIA1, GRIA2, GRIA3, GRIA4, GRID1, GRID2, GRIK1, GRIK2, GRIK3, GRIK4, GRIK5, GRIN1, GRIN2A, GRIN2B, GRIN2C, GRIN2D, GRIN3A, GRIN3B, GRM2, GRM3, GRM7, HTR3A, HTR3B, HTR3C, HTR3D, HT…	FALSE
GO:0046006	GO_BiologicalProcess-EBI-UniProt-GOA_04.09.2018_00h00	regulation of activated T cell proliferation	[7, 8, 9]	[Group8]	3	5.08475	0.00430605	0.0301424	{Group8=1.1337078387240726E-4}	{Group8=7.935954871068508E-4}	[AGER, FOXP3, IL12RB1]	[ABCB6, AGER, ARG1, BP2, BTN2A2, C4BPA, CARD14, CASP3, CD24, CD274, CLC, CLCF1, CNGB1, EPO, EPX, ERCC3, FADD, FOXP3, GPAM, GTF2H1, GTF2H2, GTF2H3, HHLA2, HMGB1, ICOSLG, IGBP1, IGF1, IGF2, IGFBP1, IGFBP2, IL12B, IL12RB1, IL18, IL2, IL23A, IL23R, IL2RA, LGALS9, LRRC32, MOK, MPRIP, NCOA6, PDCD1LG2, PLCL1, PRDX2, PRKAR1A, PRKAR1B, PRNP, PROKR1, PYCARD, RC3H1, RIPK3, RPS3, STAT5B, STS, TIMP1, TINAGL1,…	FALSE
GO:0043370	GO_BiologicalProcess-EBI-UniProt-GOA_04.09.2018_00h00	regulation of CD4-positive, alpha-beta T cell differentiation	[8, 9, 10, 11, 12, 13]	[Group8]	3	5.55556	0.00335188	0.0301669	{Group8=1.1337078387240726E-4}	{Group8=7.935954871068508E-4}	[FOXP3, IL12RB1, S1PR4]	[ANXA1, ARHGEF28, BCL5, BCL6, CBFB, CCL19, CD80, CD83, CD86, FOXP3, GATA3, HLX, HMGB1, IFNG, IL12B, IL12RB1, IL18, IL2, IL23A, IL23R, IL27, IL4R, IRF4, JAK3, LGALS9, LOXL1, LOXL3, MALT1, MAP3K20, MUM1, MYB, MYDGF, NCKAP1L, NFKBID, NFKBIZ, NLRP3, PRKCZ, RARA, RC3H1, RC3H2, RIPK2, RUNX1, RUNX3, S1PR4, SASH3, SH3RF1, SMAD6, SMAD7, SOCS1, SOCS5, TBX21, TNFSF4, ZBTB7B, ZC3H12A]	FALSE
GO:0046638	GO_BiologicalProcess-EBI-UniProt-GOA_04.09.2018_00h00	positive regulation of alpha-beta T cell differentiation	[7, 8, 9, 10, 11, 12, 13]	[Group8]	3	5.55556	0.00335188	0.0301669	{Group8=1.1337078387240726E-4}	{Group8=7.935954871068508E-4}	[FOXP3, IL12RB1, S1PR4]	[ADA, ANXA1, AP3B1, ARHGEF28, CBFB, CCL19, CD80, CD83, CD86, CTF2P, FOXP3, GLI3, HLX, IFNG, IHH, IL12B, IL12RB1, IL18, IL23A, IL23R, IL4R, ITPKB, KLK8, LGALS9, MALT1, MAP3K20, MYB, NCKAP1L, NFKBID, NFKBIZ, NKAP, NLRP3, PNP, PPY, PRKCZ, RARA, RHOA, RIPK2, RPS6KB2, RUNX1, RUNX3, S1PR4, SASH3, SHH, SOCS1, SOCS5, SYK, TADA1, TGFBR2, TNFSF4, ZAP70, ZBTB16, ZBTB7B, ZNF384]	FALSE
GO:0030890	GO_BiologicalProcess-EBI-UniProt-GOA_04.09.2018_00h00	positive regulation of B cell proliferation	[6, 7, 8, 9]	[Group5]	3	5.66038	0.00317837	0.0317837	{Group5=0.0011230271559596824}	{Group5=0.00449210862383873}	[CARD11, CHRNB2, IL13]	[ADA, AMH, ATAD5, BCL2, BCL5, BCL6, BST1, CARD11, CD320, CD38, CD40, CD74, CD81, CD8A, CDKN1A, CHRNB2, CLC, CLCF1, FCRL3, GPR183, IL13, IL2, IL21, IL4, IL5, IL7, IRS2, MAL, MEF2C, MIF, MRTFA, NCKAP1L, NFATC2, PELI1, PGAP2, PRDM6, PTPRC, S100A8, S100A9, SASH3, SLC12A9, SLC39A10, SUMO1, TADA1, TFRC, TICAM1, TIRAP, TLR9, TNFRSF13C, TNFRSF4, TNFSF13B, VAV3, WNT3A]	FALSE
GO:0045058	GO_BiologicalProcess-EBI-UniProt-GOA_04.09.2018_00h00	T cell selection	[2, 6, 7, 8, 9, 10, 11]	[Group8]	3	5.17241	0.00410348	0.0328279	{Group8=1.1337078387240726E-4}	{Group8=7.935954871068508E-4}	[CARD11, FOXP3, IL12RB1]	[A1CF, AIRE, ASIP, ASPA, ASPM, ATG5, BATF, BCL11B, BCL2, C3, CARD11, CCR7, CD1D, CD28, CD3D, CD3E, CD4, CD74, CYLD, DEAF1, DOCK2, FOXN1, FOXP3, GATA3, GLI3, IL12B, IL12RB1, IL15, IL23A, IL23R, IL6, IRF4, ITPKB, JAG2, LOXL1, LOXL3, LY9, MECOM, MTOR, MUM1, PTPN2, PTPRC, RHOA, RIT1, ROPN1L, RPS6KB2, SHH, SLAMF6, SPN, SRF, STAT3, STAT6, STK11, SYK, TBX21, THEMIS, ZAP70, ZFPM1]	FALSE
GO:0050798	GO_BiologicalProcess-EBI-UniProt-GOA_04.09.2018_00h00	activated T cell proliferation	[6, 7]	[Group8]	3	4.61538	0.00564864	0.0338918	{Group8=1.1337078387240726E-4}	{Group8=7.935954871068508E-4}	[AGER, FOXP3, IL12RB1]	[ABCB6, ABL1, AGER, ARG1, BP2, BTN2A2, BTN3A1, C4BPA, CARD14, CASP3, CD24, CD274, CLC, CLCF1, CNGB1, EPHB6, EPO, EPX, ERCC3, FADD, FOXP3, FYN, GPAM, GTF2H1, GTF2H2, GTF2H3, HHLA2, HMGB1, ICOSLG, IGBP1, IGF1, IGF2, IGFBP1, IGFBP2, IL12B, IL12RB1, IL18, IL2, IL23A, IL23R, IL2RA, LGALS9, LRRC32, MOK, MPRIP, MTTP, NCOA6, PDCD1LG2, PLCL1, PRDX2, PRKAR1A, PRKAR1B, PRNP, PROKR1, PYCARD, RC3H1, RIPK3, RP…	FALSE
KEGG:05321	KEGG_04.09.2018	Inflammatory bowel disease (IBD)	[-1]	[Group8]	3	4.61538	0.00564864	0.0338918	{Group8=1.1337078387240726E-4}	{Group8=7.935954871068508E-4}	[FOXP3, IL12RB1, IL13]	[FOXP3, GATA3, HLA-DMA, HLA-DMB, HLA-DOA, HLA-DOB, HLA-DPA1, HLA-DPB1, HLA-DQA1, HLA-DQA2, HLA-DQB1, HLA-DRA, HLA-DRB1, HLA-DRB3, HLA-DRB4, HLA-DRB5, IFNG, IFNGR1, IFNGR2, IL10, IL12A, IL12B, IL12RB1, IL12RB2, IL13, IL17A, IL17F, IL18, IL18R1, IL18RAP, IL1A, IL1B, IL2, IL21, IL21R, IL22, IL23A, IL23R, IL2RG, IL4, IL4R, IL5, IL6, JUN, MAF, NFATC1, NFKB1, NOD2, RELA, RORA, RORC, SMAD2, SMAD3, STAT1…	FALSE
